# Fibroblasts as an in vitro model of circadian genetic and genomic studies: A temporal analysis

**DOI:** 10.1101/2023.05.19.541494

**Authors:** Marcelo Francia, Merel Bot, Toni Boltz, Juan F. De la Hoz, Marco Boks, René Kahn, Roel Ophoff

## Abstract

Bipolar disorder (BD) is a heritable disorder characterized by shifts in mood that manifest in manic or depressive episodes. Clinical studies have identified abnormalities of the circadian system in BD patients as a hallmark of underlying pathophysiology. Fibroblasts are a well-established *in vitro* model for measuring circadian patterns. We set out to examine the underlying genetic architecture of circadian rhythm in fibroblasts, with the goal to assess its contribution to the polygenic nature of BD disease risk. We collected, from primary cell lines of 6 healthy individuals, temporal genomic features over a 48 hour period from transcriptomic data (RNA-seq) and open chromatin data (ATAC-seq). The RNA-seq data showed that only a limited number of genes, primarily the known core clock genes such as *ARNTL*, *CRY1*, *PER3*, *NR1D2* and *TEF* display circadian patterns of expression consistently across cell cultures. The ATAC-seq data identified that distinct transcription factor families, like those with the basic helix-loop-helix motif, were associated with regions that were increasing in accessibility over time. Whereas known glucocorticoid receptor target motifs were identified in those regions that were decreasing in accessibility. Further evaluation of these regions using stratified linkage disequilibrium score regression (sLDSC) analysis failed to identify a significant presence of them in the known genetic architecture of BD, and other psychiatric disorders or neurobehavioral traits in which the circadian rhythm is affected. In this study, we characterize the biological pathways that are activated in this *in vitro* circadian model, evaluating the relevance of these processes in the context of the genetic architecture of BD and other disorders, highlighting its limitations and future applications for circadian genomic studies.
