## Supplementary material for "Fibroblasts as an in vitro model of circadian genetic and genomic studies: A temporal analysis": ATACQC_Scores.csv

	Samples	FRiPscore	NRF	PBC1	PBC2
1	2013L01115-TP-0_S37	0.112469	0.909495	0.909511	10.996691
2	2013L01115-TP-12_S34	0.0944402	0.903023	0.903038	10.252261
3	2013L01115-TP-16_S3	0.0685729	0.87575	0.875132	7.947895
4	2013L01115-TP-20_S16	0.0883318	0.85781	0.857122	6.944807
5	2013L01115-TP-24_S10	0.0601761	0.884502	0.884171	8.580938
6	2013L01115-TP-28_S7	0.0480715	0.879972	0.87938	8.229808
7	2013L01115-TP-32_S31	0.0737721	0.869883	0.869115	7.575255
8	2013L01115-TP-36_S13	0.0672998	0.860939	0.860014	7.082454
9	2013L01115-TP-40_S17	0.0467291	0.884097	0.883479	8.519313
10	2013L01115-TP-44_S4	0.0473877	0.882411	0.882101	8.439573
11	2013L01115-TP-48_S27	0.0572148	0.888067	0.887628	8.84939
12	2013L01115-TP-4_S30	0.064614	0.88707	0.886456	8.738796
13	2013L01115-TP-8_S11	0.109622	0.885362	0.885256	8.671033
14	2014L00478-TP-0_S25	0.0677512	0.886949	0.886314	8.733583
15	2014L00478-TP-12_S26	0.0516395	0.887466	0.886738	8.759835
16	2014L00478-TP-16_S39	0.0501107	0.848956	0.847572	6.489813
17	2014L00478-TP-20_S19	0.0838299	0.855109	0.854225	6.803705
18	2014L00478-TP-24_S23	0.0654444	0.861814	0.860829	7.122951
19	2014L00478-TP-28_S14	0.0452518	0.878616	0.878145	8.161986
20	2014L00478-TP-32_S12	0.0500182	0.83799	0.836527	6.052399
21	2014L00478-TP-36_S29	0.0423029	0.89202	0.891331	9.131445
22	2014L00478-TP-40_S38	0.0516644	0.872792	0.871905	7.743083
23	2014L00478-TP-44_S32	0.0664319	0.821333	0.818872	5.4342
24	2014L00478-TP-48_S9	0.0518991	0.875693	0.874883	7.925564
25	2014L00478-TP-4_S2	0.0473971	0.89622	0.895665	9.521392
26	2014L00478-TP-8_S8	0.0860148	0.884975	0.88461	8.625389
27	2014L00641-TP-0_S36	0.0704875	0.879138	0.87825	8.139094
28	2014L00641-TP-12_S15	0.084033	0.856115	0.855417	6.864944
29	2014L00641-TP-16_S5	0.0588566	0.863212	0.862303	7.200721
30	2014L00641-TP-20_S28	0.0718374	0.854611	0.853382	6.748576
31	2014L00641-TP-24_S35	0.0436262	0.887926	0.886983	8.760329
32	2014L00641-TP-28_S33	0.0437798	0.89988	0.899422	9.871796
33	2014L00641-TP-32_S22	0.0399694	0.862334	0.861184	7.130981
34	2014L00641-TP-36_S20	0.0684788	0.889042	0.888537	8.91508
35	2014L00641-TP-40_S18	0.0528579	0.897926	0.897545	9.711359
36	2014L00641-TP-44_S1	0.0346591	0.879027	0.878322	8.159526
37	2014L00641-TP-48_S6	0.0618912	0.895629	0.8952	9.487169
38	2014L00641-TP-4_S24	0.0618902	0.898674	0.898131	9.745684
39	2014L00641-TP-8_S21	0.0722526	0.889342	0.888857	8.935359
40	2014L00966-TP-0_S31	0.1098	0.611574	0.595524	2.346962
41	2014L00966-TP-12_S37	0.0478457	0.839055	0.839373	6.224623
42	2014L00966-TP-16_S23	0.0896973	0.835111	0.835383	6.078891
43	2014L00966-TP-20_S29	0.0932786	0.656158	0.643486	2.682384
44	2014L00966-TP-24_S10	0.0432415	0.855796	0.856401	6.983315
45	2014L00966-TP-28_S2	0.0539564	0.822806	0.822913	5.644229
46	2014L00966-TP-32_S9	0.0327575	0.814085	0.814166	5.377442
47	2014L00966-TP-36_S38	0.0464136	0.859106	0.859535	7.134462
48	2014L00966-TP-40_S26	0.0937699	0.840937	0.841151	6.296469
49	2014L00966-TP-44_S17	0.0759365	0.819811	0.820173	5.565493
50	2014L00966-TP-48_S7	0.0683636	0.807676	0.807356	5.17452
51	2014L00966-TP-4_S36	0.0508358	0.878656	0.879168	8.298529
52	2014L00966-TP-8_S4	0.0599947	0.852815	0.853444	6.843125
53	2014L01145-TP-0_S35	0.101779	0.843829	0.844352	6.436263
54	2014L01145-TP-12_S11	0.114415	0.820687	0.820975	5.584498
55	2014L01145-TP-16_S8	0.0966202	0.79572	0.795596	4.87988
56	2014L01145-TP-20_S39	0.133953	0.797578	0.796972	4.902702
57	2014L01145-TP-24_S20	0.146154	0.834631	0.835149	6.065217
58	2014L01145-TP-28_S32	0.0761837	0.801488	0.800797	4.995669
59	2014L01145-TP-32_S34	0.0436715	0.857552	0.857987	7.057466
60	2014L01145-TP-36_S16	0.106034	0.821567	0.822074	5.628386
61	2014L01145-TP-40_S15	0.11353	0.82722	0.82787	5.819708
62	2014L01145-TP-44_S27	0.0863604	0.841549	0.841937	6.335168
63	2014L01145-TP-48_S3	0.103965	0.809599	0.809164	5.221068
64	2014L01145-TP-4_S22	0.131211	0.83195	0.832253	5.964134
65	2014L01145-TP-8_S30	0.0886538	0.846632	0.847354	6.572854
66	2014L01249-TP-0_S6	0.128053	0.827191	0.827316	5.789342
67	2014L01249-TP-12_S28	0.0850304	0.8444	0.844935	6.464832
68	2014L01249-TP-16_S25	0.0921273	0.837003	0.836928	6.12162
69	2014L01249-TP-20_S12	0.112211	0.826932	0.827329	5.800641
70	2014L01249-TP-24_S18	0.0870188	0.847808	0.848224	6.597554
71	2014L01249-TP-28_S21	0.0650199	0.822799	0.822689	5.630583
72	2014L01249-TP-32_S14	0.0517378	0.829562	0.829805	5.875417
73	2014L01249-TP-36_S19	0.0963655	0.833171	0.833548	6.014711
74	2014L01249-TP-40_S1	0.148879	0.812739	0.812714	5.333318
75	2014L01249-TP-44_S5	0.11737	0.807193	0.807538	5.200398
76	2014L01249-TP-48_S33	0.09045	0.827047	0.826708	5.753364
77	2014L01249-TP-4_S24	0.108951	0.859028	0.859675	7.153365
78	2014L01249-TP-8_S13	0.0815746	0.817347	0.817846	5.494205
